# Evolutionary predisposition of NIN to function in nitrogen-fixing nodules

**DOI:** 10.1101/2025.08.21.671612

**Authors:** Jieyu Liu, Siqi Yan, Min Li, Defeng Shen, Michaela Tichá, René Bærentsen, Kasper Røjkjær Andersen, Floris Verbeek, Olga Kulikova, Rene Geurts, Ton Bisseling, Rik Huisman

**Author notes:** These authors contributed equally to this work: Jieyu Liu, Siqi Yan. These authors contributed equally to this work: Ton Bisseling, Rik Huisman. **Correspondence and requests for materials** should be addressed to René Geurts, Ton Bisseling or Rik Huisman.

## Abstract

Nitrogen-fixing nodule symbiosis is an ecologically and economically important trait in legumes and some related species. A critical step in the evolution of nodulation is the recruitment of NODULE INCEPTION (NIN); a homolog of the nitrate-sensing NIN-LIKE PROTEIN (NLP) transcription factors. However, whether adaptations have occurred in the NIN protein upon its recruitment in symbiosis remains elusive. Here we show that non-symbiotic NIN orthologs can function in intracellular infection and even nodule initiation, demonstrating that these properties of NIN predate the evolution of nodulation. Concurrent with the evolution of nodulation, symbiotic NIN proteins were optimized for their role in symbiosis by acquiring nitrate independent functionality, including constitutive nuclear localization. A single amino acid substitution in Arabidopsis AtNLP2 enhances its nuclear localization under low nitrate conditions, making it functionally comparable to a symbiotic NIN. These findings highlight that NIN was predisposed to function in nodulation at the time of its recruitment into nitrogen-fixing symbiosis. Our study provides novel insight in how and why non-symbiotic NIN orthologues could be recruited to function in nitrogen-fixing root nodule symbiosis.
