## Supplementary material for "Evolutionary predisposition of NIN to function in nitrogen-fixing nodules": Comparison of codon usage between different NIN orthologs and the Medicago truncatula genome

### Sheet: Sheet1
Supplementary Table 1. Comparison of codon usage between different NIN orthologs and the Medicago truncatula genome
		MtNIN	PanNIN	MeNIN1	MeNIN2	AtNLP1	AtNLP2	SlNIN	MtNLP1
Pearson correlation coefficient to Medicago genome		0.948598	0.850687	0.940372	0.904691	0.932635	0.941945	0.952645	0.95036
p Value vs MtNIN (Fisher z comparison)		1	0.103182	0.823892	0.350669	0.684586	0.855271	0.902431	0.958397
		MtNIN	PanNIN	MesNIN1	MesNIN2	AtNLP1	AtNLP2	SlNIN	MtNLP1	Medicago codon usage
Ala	GCG	0.08	0.12	0.02	0.05	0.11	0.05	0	0.09	0.0804196
Ala	GCA	0.34	0.2	0.31	0.23	0.3	0.36	0.27	0.3	0.342657
Ala	GCT	0.37	0.41	0.47	0.61	0.4	0.49	0.48	0.47	0.433566
Ala	GCC	0.22	0.27	0.2	0.11	0.19	0.09	0.25	0.15	0.143357
Cys	TGT	0.5	0.48	0.5	0.35	0.65	0.76	0.5	0.6	0.643564
Cys	TGC	0.5	0.52	0.5	0.65	0.35	0.24	0.5	0.4	0.356436
Asp	GAT	0.71	0.59	0.69	0.76	0.77	0.76	0.82	0.75	0.727619
Asp	GAC	0.29	0.41	0.31	0.24	0.23	0.24	0.17	0.25	0.272381
Glu	GAG	0.45	0.53	0.39	0.42	0.47	0.54	0.39	0.48	0.407468
Glu	GAA	0.55	0.47	0.61	0.58	0.53	0.46	0.61	0.52	0.592532
Phe	TTT	0.5	0.42	0.72	0.45	0.53	0.58	0.58	0.58	0.63895
Phe	TTC	0.5	0.58	0.28	0.55	0.47	0.42	0.42	0.42	0.36105
Gly	GGG	0.12	0.38	0.21	0.14	0.18	0.11	0.06	0.1	0.157025
Gly	GGA	0.42	0.25	0.26	0.38	0.2	0.29	0.36	0.35	0.347107
Gly	GGT	0.38	0.2	0.31	0.29	0.45	0.45	0.44	0.43	0.365289
Gly	GGC	0.08	0.17	0.22	0.19	0.16	0.15	0.14	0.12	0.130579
His	CAT	0.74	0.61	0.81	0.83	0.69	0.62	0.61	0.57	0.679537
His	CAC	0.26	0.39	0.19	0.17	0.31	0.38	0.39	0.43	0.320463
Ile	ATA	0.29	0.21	0.28	0.42	0.3	0.27	0.26	0.31	0.264505
Ile	ATT	0.51	0.43	0.53	0.4	0.39	0.38	0.49	0.36	0.501706
Ile	ATC	0.2	0.36	0.19	0.19	0.3	0.35	0.26	0.33	0.233788
Lys	AAG	0.51	0.46	0.4	0.42	0.54	0.48	0.42	0.46	0.455521
Lys	AAA	0.49	0.54	0.6	0.58	0.46	0.52	0.58	0.54	0.544479
Leu	TTG	0.25	0.29	0.32	0.3	0.19	0.17	0.3	0.33	0.267562
Leu	TTA	0.15	0.14	0.19	0.14	0.16	0.15	0.13	0.21	0.165289
Leu	CTG	0.08	0.17	0.08	0.13	0.11	0.13	0.09	0.11	0.0867769
Leu	CTA	0.19	0.1	0.08	0.14	0.15	0.08	0.12	0.07	0.105372
Leu	CTT	0.25	0.22	0.26	0.2	0.23	0.31	0.24	0.2	0.260331
Leu	CTC	0.07	0.08	0.07	0.09	0.16	0.16	0.12	0.09	0.114669
Met	ATG	1	1	1	1	1	1	1	1	1
Asn	AAT	0.56	0.4	0.56	0.73	0.59	0.54	0.65	0.74	0.642715
Asn	AAC	0.44	0.6	0.44	0.27	0.41	0.46	0.35	0.26	0.357285
Pro	CCG	0.07	0.08	0.02	0.13	0.12	0.1	0.03	0.12	0.102222
Pro	CCA	0.45	0.4	0.45	0.23	0.4	0.47	0.45	0.39	0.375556
Pro	CCT	0.45	0.28	0.37	0.46	0.33	0.31	0.42	0.39	0.4
Pro	CCC	0.02	0.24	0.16	0.18	0.16	0.12	0.1	0.1	0.122222
Gln	CAG	0.44	0.32	0.5	0.44	0.48	0.39	0.38	0.33	0.339833
Gln	CAA	0.56	0.68	0.5	0.56	0.52	0.61	0.62	0.67	0.660167
Arg	AGG	0.32	0.31	0.16	0.25	0.22	0.11	0.26	0.36	0.242
Arg	AGA	0.42	0.33	0.32	0.36	0.43	0.54	0.36	0.26	0.354
Arg	CGG	0.03	0.06	0.18	0.11	0.11	0.13	0.05	0.13	0.072
Arg	CGA	0.05	0.1	0.16	0.14	0.11	0.04	0.1	0.13	0.106
Arg	CGT	0.13	0.17	0.07	0.11	0.11	0.13	0.13	0.06	0.152
Arg	CGC	0.05	0.04	0.11	0.03	0.03	0.04	0.1	0.06	0.074
Ser	AGT	0.19	0.17	0.22	0.19	0.21	0.13	0.16	0.16	0.186321
Ser	AGC	0.16	0.14	0.12	0.18	0.21	0.19	0.13	0.15	0.101415
Ser	TCG	0.02	0.07	0.03	0.02	0.03	0.05	0.05	0.07	0.0648585
Ser	TCA	0.28	0.22	0.2	0.2	0.22	0.25	0.19	0.22	0.25
Ser	TCT	0.24	0.24	0.32	0.28	0.26	0.28	0.3	0.28	0.277123
Ser	TCC	0.1	0.16	0.11	0.13	0.08	0.1	0.16	0.12	0.120283
Thr	ACG	0.06	0.04	0.02	0	0.02	0.05	0.15	0.07	0.0833333
Thr	ACA	0.38	0.32	0.35	0.33	0.47	0.36	0.3	0.4	0.355159
Thr	ACT	0.38	0.38	0.43	0.38	0.32	0.32	0.39	0.28	0.367063
Thr	ACC	0.18	0.27	0.2	0.29	0.19	0.27	0.17	0.26	0.194444
Val	GTG	0.27	0.15	0.12	0.2	0.3	0.22	0.22	0.22	0.248855
Val	GTA	0.13	0.19	0.23	0.18	0.09	0.2	0.19	0.1	0.163359
Val	GTT	0.47	0.4	0.4	0.44	0.43	0.48	0.33	0.5	0.450382
Val	GTC	0.13	0.26	0.25	0.18	0.19	0.09	0.26	0.18	0.137405
Trp	TGG	1	1	1	1	1	1	1	1	1
Tyr	TAT	0.5	0.42	0.72	0.74	0.43	0.55	0.5	0.85	0.653061
Tyr	TAC	0.5	0.58	0.28	0.26	0.57	0.45	0.5	0.15	0.346939
End	TGA	0	0	0	0	1	0	0	0	0.384615
End	TAG	1	1	1	0	0	0	0	1	0.25641
End	TAA	0	0	0	1	0	1	1	0	0.358974
